# Tradeoffs between phage resistance and nitrogen fixation drive the evolution of genes essential for cyanobacterial heterocyst functionality

**DOI:** 10.1101/2023.10.04.560878

**Authors:** Dikla Kolan, Esther Cattan-Tsaushu, Hagay Enav, Zohar Freiman, Nechama Malinsky-Rushansky, Shira Ninio, Sarit Avrani

## Abstract

Harmful blooms caused by diazotrophic (nitrogen-fixing) *cyanobacteria* are becoming increasingly frequent and negatively impact aquatic environments worldwide. Cyanophages (viruses infecting *cyanobacteria*) can potentially regulate cyanobacterial blooms, yet *cyanobacteria* can rapidly acquire mutations that provide protection against phage infection. Here, we provide novel insights into cyanophage:*cyanobacteria* interactions by characterizing the resistance to phages in two species of diazotrophic *cyanobacteria*: *Nostoc* sp. and *Cylindrospermopsis raciborskii*. Our results demonstrate that phage resistance is associated with a fitness tradeoff by which resistant *cyanobacteria* have reduced ability to fix nitrogen and/or to survive nitrogen starvation. Furthermore, we use whole genome sequence analysis of 58 *Nostoc* resistant strains to identify several mutations associated with phage resistance, including in cell surface-related genes, and regulatory genes involved in development and function of heterocysts (cells specialized in nitrogen fixation). Finally, we employ phylogenetic analyses to show that most of these resistance genes are accessory genes whose evolution is impacted by lateral gene transfer events. Together, these results further our understanding of the interplay between diazotrophic *cyanobacteria* and their phages, and suggest that a tradeoff between phage resistance and nitrogen fixation affects the evolution of cell surface-related genes and of genes involved in heterocyst differentiation and nitrogen fixation.
