## Supplementary material for "Tradeoffs between phage resistance and nitrogen fixation drive the evolution of genes essential for cyanobacterial heterocyst functionality": Table S1

### Sheet: Table S1
Table S1: Nostoc 7120 substrains resistant to phages
1Resistant strain	Chromosome	3,4Old locus tag	Position in the chromosome	Type	5,6Mutation	5,7,8Annotation	4Gene prediction	Isolating phage	Res. Range	9Isolation method
RA1	BA000019	all1304	1546431	insertion	(A)7→8	coding (156/1722 nt)	Bicarbonate transporter, BicA	A-4L	A-4L, AN15	S
RA2	BA000019	alr3683	4443391	SNP	G→A	M39I (ATG→ATA)	ATP-dependent Clp protease proteolytic subunit	AN15	A-4L, AN15	S
	BA000019	all5094	6066062	deletion	Δ1 bp	coding (218/1098 nt)	Dehydrogenase
RB1	BA000019	alr4494	5381528	deletion	Δ1 bp	coding (785/1068 nt)	Glycosyltransferase	A-4L	A-4L, AN15	S
RB2	BA000019	alr4491	5378556	deletion	(C)6→5	coding (1018/1077 nt)	dTDP-glucose pyrophosphorylase	AN15	A-4L, AN15	S
RB3	BA000019	all2676	3244838	SNP	T→C	S884S (TCA→TCG)	Toxin secretion ABC transporter ATP‑binding protein	AN15	AN15	S
	BA000019	allrt07← / →alr0518	610528	deletion	(T)10→9	intergenic (‑57/‑72)	tRNA‑His/hypothetical protein
	BA000019	alr4488	5375538	insertion	(A)8→9	coding (1608/2145 nt)	Glycosyltransferase
RB4	BA000019	alr4491	5378407	SNP	G→T	G290V (GGC→GTC)	dTDP-glucose pyrophosphorylase	A-4L	A-4L, AN15	S
RB5	BA000019	allrt07← / →alr0518	610528	deletion	(T)10→9	intergenic (‑57/‑72)	tRNA‑His/hypothetical protein	AN15	AN15	S
	BA000019	alr4488	5375538	insertion	(A)8→9	coding (1608/2145 nt)	Glycosyltransferase
RB6	BA000019	all1417	1681202	SNP	A→G	G253G (GGT→GGC)	3‑isopropylmalate dehydratase large subunit	AN15	A-4L, AN15	S
	BA000019	alr4346	5207479	deletion	(T)7→8	coding (977/2439 nt)	hypothetical protein
RB7	BA000019	alr0812	937530	SNP	T→C	G84G (GGT→GGC)	hypothetical protein	A-4L	A-4L, AN15	S
	BA000019	all2512	3018061	deletion	(T)8→7	coding (1364/1590 nt)	Transcriptional regulator patB
RB8, RB9, RB20	BA000019	alr4494	5381528	deletion	Δ1 bp	coding (785/1068 nt)	Glycosyltransferase	AN15	A-4L, AN15	S
RD1	BA000019	all1719	2069662	SNP	G→T	P84T (CCT→ACT)	DNA‑binding transcriptional regulator	A-4L	A-4L, AN15	L
RD2	BA000019	all1059← / →alr1060	1236605	deletion	(T)9→8	intergenic (‑518/‑197)	Sucrose synthase/Hypothetical protein	A-4L	A-4L, AN15	S
	BA000019	all2170	2608407	SNP	T→C	T4A (ACT→GCT)	Caspase HetF Associated with Tprs (CHAT) domain containing protein
RD3	BA000019	all1058	1231401	SNP	C→T	G747R (GGA→AGA)	Trehalose and maltose hydrolase, and beta-phosphoglucomutase	A-4L	A-4L, AN15	L
RD4	BA000019	alr4485	5369786	SNP	G→A	G130R (GGG→AGG)	ABC-type polysaccharide/polyol phosphate export permease	A-4L	A-4L, AN15	S
RD5	BA000019	alr1906	2281586	SNP	C→T	A127V (GCC→GTC)	Filamentous hemagglutinin N‑terminal domain	A-4L	A-4L, AN15	L
RE1	BA000019	all5019	5990884	SNP	G→T	D415E (GAC→GAA)	5-enolpyruvylshikimate-3-phosphate synthase	A-4L	A-4L, AN15	L
RE2	BA000019	all1304	1546097	deletion	Δ1 bp	coding (490/1722 nt)	Bicarbonate transporter, BicA	A-4L	A-4L, AN15	S
	BA000019	alr4492	5379088	SNP	G→A	D101N (GAT→AAT)	Glycosyltransferase
	BA000019	alr4949	5903775	deletion	(G)7→6	coding (835/1359 nt)	GUN4 domain‑containing protein serine/threonine-protein kinase
RE3	BA000019	all3346 ← / ← all3347	4048361	SNP	A→G	intergenic (‑156/+176)	Ca2+ binding protein, RTX toxin-related	A-4L	A-4L, AN15	L
RE4	AP003602	all7617	107757	SNP	A→C	V105G (GTT→GGT)	CusA/CzcA family heavy metal efflux RND transporter	A-4L	A-4L, AN15	L
RE5	BA000019	alr5237	6249994	SNP	A→G	L30L (TTA→TTG)	Glycosyltransferase	A-4L	A-4L, AN15	L
RE6	BA000019	alr5237	6249994	SNP	A→G	L30L (TTA→TTG)	Glycosyltransferase	A-4L	A-4L, AN15	L
	BA000019	all1176	1384356	SNP	G→A	G34G (GGC→GGT)	CHAT domain‑containing protein
	BA000019	alr4487	5372115	insertion	(A)7→8	coding (1159/2991 nt)	Glycosyltransferase
RE7	BA000019	asr0905 → / ← all0906	1048202	SNP	A→G	intergenic (+160/+166)	Hypothetical protein/ Hypothetical protein	A-4L	A-4L	S
	BA000019	all1304	1546431	deletion	(A)7→6	coding (156/1722 nt)	Bicarbonate transporter, BicA
	BA000019	alr3988	4804302	deletion	Δ1 bp	coding (394/3027 nt)	SMC family ATPase
RE8	BA000019	all0168← / → alr0169	177600	deletion	(A)9→8	intergenic (‑234/‑101)	Alpha‑amylase	A-4L	A-4L	S
	BA000019	asr0382 → / → alr0383	445803	SNP	G→T	intergenic (+564/‑1068)	Spacer in CRISPR array
	BA000019	all1089	1275859	SNP	T→C	T353A (ACA→GCA)	Predicted Zn-dependent protease
	BA000019	alr3690	4451271	deletion	Δ1 bp	coding (867/1221 nt)	O-antigen ligase
	BA000019	alr4571	5466339	SNP	C→T	P397S (CCA→TCA)	Folate-dependent tRNA-U54 methylase TrmFO/GidA
	BA000019	all5019	5990884	SNP	G→T	D415E (GAC→GAA)	5-enolpyruvylshikimate-3-phosphate synthase
RF1-8	BA000019	asr2255 → / → alr2256	2707683	SNP	T→C	intergenic (+285/‑482)	Hypothetical protein / Hypothetical protein	AN15	A-4L, AN15	S
	BA000019	alr4487	5372115	insertion	(A)7→8	coding (1159/2991 nt)	Glycosyltransferase
RF11-14 RF17-20	BA000019	asr2255 → / → alr2256	2707683	SNP	T→C	intergenic (+285/‑482)	Hypothetical protein / Hypothetical protein	A-4L and AN15	A-4L, AN15	S
	BA000019	alr4487	5372115	insertion	(A)7→8	coding (1159/2991 nt)	Glycosyltransferase
RF21-25	BA000019	asr2255 → / →alr2256	2707683	SNP	T→C	intergenic (+285/‑482)	Hypothetical protein / Hypothetical protein	A-4L	A-4L, AN15	S
	BA000019	alr4487	5372115	insertion	(A)7→8	coding (1159/2991 nt)	Glycosyltransferase
RF9	BA000019	alr1677	2000285	SNP	G→A	A80T (GCC→ACC)	Tfp pilus assembly protein PilF	AN15	A-4L, AN15	S
	BA000019	asr2255 → / → alr2256	2707683	SNP	T→C	intergenic (+285/‑482)	Hypothetical protein/Hypothetical protein
	BA000019	alr4487	5372115	insertion	(A)7→8	coding (1159/2991 nt)	Glycosyltransferase
	BA000019	all4663	5563253	SNP	G→A	A85V (GCG→GTG)	MAPEG family protein
	AP003602	all7130	133004	SNP	T→A	I789F (ATT→TTT)	Hypothetical protein
RF10	BA000019	alr1677	2000285	SNP	G→A	A80T (GCC→ACC)	Tfp pilus assembly protein PilF	AN15	A-4L, AN15	S
	BA000019	asr2255 → / →alr2256	2707683	SNP	T→C	intergenic (+285/‑482)	Hypothetical protein / Hypothetical protein
	BA000019	alr4487	5372115	insertion	(A)7→8	coding (1159/2991 nt)	Glycosyltransferase
RF15	BA000019	alr1677	2000285	SNP	G→A	A80T (GCC→ACC)	Tfp pilus assembly protein PilF	A-4L and AN15	A-4L, AN15	S
	BA000019	asr2255 → / →alr2256	2707683	SNP	T→C	intergenic (+285/‑482)	Hypothetical protein / Hypothetical protein
	BA000019	alr4487	5372115	insertion	(A)7→8	coding (1159/2991 nt)	Glycosyltransferase
RF16	BA000019	alr3727	4500808	SNP	T→C	L271L (TTG→CTG)	Photosystem II protein D1	A-4L and AN15	A-4L, AN15	S
	BA000019	alr3727	4501053	SNP	T→A	A352A (GCT→GCA)	Photosystem II protein D1
	BA000019	alr3727	4501056	SNP	C→A	I353I (ATC→ATA)	Photosystem II protein D1
	BA000019	alr4492	5379129	insertion	(A)7→8	coding (342/1029 nt)	Glycosyltransferase
2RB10, 2RB11, 2RB13	BA000019	alr4494	5381528	deletion	Δ1 bp	coding (785/1068 nt)	Glycosyltransferase	A-4L and AN15	A-4L, AN15	S
2RB12	BA000019	all0251	270117	SNP	C→A	G198V (GGC→GTC)	Metallophosphoesterase	A-4L and AN15	A-4L, AN15	S
	BA000019	all2962	3603124	SNP	A→G	S59P (TCA→CCA)	Helix‑turn‑helix transcriptional regulator
	BA000019	alr4487	5371698	SNP	C→T	R248* (CGA→TGA)	Glycosyltransferase
2RB14	BA000019	alr4488	5374648	insertion	(T)7→8	coding (718/2145 nt)	Glycosyltransferase	A-4L and AN15	A-4L, AN15	S
2RB15	BA000019	alr4487	5373076	SNP	T→C	L707P (CTA→CCA)	Glycosyltransferase	A-4L and AN15	A-4L, AN15	S
2RB16	BA000019	all2283	2753947	SNP	C→T	Q66Q (CAG→CAA)	Anti‑sigma factor antagonist	A-4L and AN15	A-4L, AN15	S
	BA000019	alr4487	5372844	SNP	C→T	H630Y(CAT→TAT)	Glycosyltransferase
2RB17	BA000019	all0251	270117	SNP	C→A	G198V (GGC→GTC)	Metallophosphoesterase	A-4L and AN15	A-4L, AN15	S
	BA000019	alr4487	5371698	SNP	C→T	R248* (CGA→TGA)	Glycosyltransferase
1R stands for resistant and A, B, D, E and F represent the susceptible wild-type which the resistant substrains have evolved from.
2The coverage of thsese strains was enough to confirm the mentioned mutations but was not high enough to exclude the possibilty that there are additional mutations in these strains.
3An arrow pointing to the right represents gene on forward strand and arrow pointing to the left represents gene on complementary strand.
4The sign "/" represents an intergenic loci.
5The direction of the arrow is pointing the change from the susceptible wild-type to the the mutant.
6In cases where the data are presented as (x)a→b, for nucleotide x, a nucleotides in the susceptible wild-type became b nucleotides in the mutant.
7The form (a/b nt) indicates that the mutation occurred in nucleotide number a out of b nucleotides in the gene. In an intergenic loci, the sign "+" or "-" indicates that the mutation occurred upstream or downstream respectively.
8In case of SNP in coding region, the change in amino acid in shown as: Letter1NumberLetter2, where Letter1 is the amino acid in the susceptible control, Number is the position in the protein, and Letter2 is the mutant amino acid.
9S refers selection in semi-solid medium and L refers to selection in liquid medium.
