## Supplementary material for "Tradeoffs between phage resistance and nitrogen fixation drive the evolution of genes essential for cyanobacterial heterocyst functionality": Table S2

### Sheet: WTs mutations
Table S2: Mutations common to Nostoc 7120 resistant and susceptible substrains.
WT strain	Chromosome	1,2Locus tag	Position in the chromosome	Type	3,4Mutation	2,3,5,6Annotation	2Gene prediction
WT-A, WT-B, WT-D, WT-E, WT-F	AP003602	all7564	58399	deletion	(G)9→8	coding (488/570 nt)	helix‑turn‑helix domain‑containing protein
WT-A, WT-B, WT-D, WT-E, WT-F	AP003602	all7627 ← / → alr7628	122905	SNP	G→A	intergenic (‑113/‑319)	MFS transporter/ion channel
WT-A, WT-B, WT-D, WT-E, WT-F	AP003604	alr8509 → to alr8510 →	6944	deletion	Δ1,684 bp		mobilization protein/transposase
WT-A, WT-B, WT-D, WT-E, WT-F	AP003604	asl8536	27848	deletion	(A)8→7	coding (131/186 nt)	hypothetical protein
WT-A, WT-B, WT-D, WT-E, WT-F	BA000019	all0028 ← / → alr0029	24016	insertion	(AT)5→6	intergenic (‑172/‑334)	hypothetical protein/Fis family transcriptional regulator
WT-A, WT-B, WT-D, WT-E, WT-F	BA000019	alr0223	240374	SNP	A→G	D201G (GAC→GGC)	NADH‑quinone oxidoreductase subunit NuoH
WT-A, WT-B, WT-D, WT-E, WT-F	BA000019	alr0227	243517	SNP	C→T	R299C (CGC→TGC)	NAD(+) kinase
WT-A, WT-B, WT-D, WT-E, WT-F	BA000019	allrt04 ← / ← all0245	262412	SNP	A→G	intergenic (‑12/+22)	tRNA‑Arg/tocopherol cyclase family protein
WT-A, WT-B, WT-D, WT-E, WT-F	BA000019	alr0301 → / → alr0302	343393	SNP	C→T	intergenic (+151/‑343)	DUF4336 domain‑containing protein/AIM24 family protein
WT-A, WT-B, WT-D, WT-E, WT-F	BA000019	alr0308 → / → alr0309	354326	SNP	C→A	intergenic (+11/‑191)	methionine synthase/HlyC/CorC family transporter
WT-A, WT-B, WT-D, WT-E, WT-F	BA000019	all0323	370769	SNP	C→T	R170H (CGT→CAT)	AAA family ATPase
WT-A, WT-B, WT-D, WT-E, WT-F	BA000019	all0478	572695	SNP	G→A	A385V (GCG→GTG)	hypothetical protein
WT-A, WT-B, WT-D, WT-E, WT-F	BA000019	alr0556	647261	SNP	T→A	L5M (TTG→ATG)	DegT/DnrJ/EryC1/StrS family aminotransferase
WT-F	BA000019	alr0764	885513	SNP	C→T	A60V (GCG→GTG)	oxidoreductase
WT-A, WT-B, WT-D, WT-E, WT-F	BA000019	asl0814	940485	deletion	(T)7→6	coding (108/264 nt)	hypothetical protein
WT-A, WT-B, WT-D, WT-E, WT-F	BA000019	asr0941 → / → alr0942	1094929	SNP	C→T	intergenic (+48/‑204)	photosystem II reaction center X protein/Ycf66 family protein
WT-A, WT-B, WT-D, WT-E, WT-F	BA000019	alr0960	1116384	insertion	+ACA	coding (978/1767 nt)	DUF3685 domain‑containing protein
WT-E	BA000019	alr0964	1121945	SNP	C→T	P43S (CCA→TCA)	hypothetical protein
WT-A, WT-B, WT-D, WT-E, WT-F	BA000019	all1027	1198369	SNP	A→G	A110A (GCT→GCC)	sugar ABC transporter substrate‑binding protein
WT-B	BA000019	alr1078	1262542	deletion	Δ1 bp	coding (880/918 nt)	S1 RNA‑binding domain‑containing protein
WT-A, WT-B, WT-D, WT-E, WT-F	BA000019	all1106	1295373	SNP	A→G	Y147H (TAC→CAC)	carotenoid oxygenase family similar to neoxanthin cleavage enzyme
WT-A, WT-B, WT-D, WT-E, WT-F	BA000019	alr1108	1297308	SNP	C→T	P219P (CCC→CCT)	UbiD family decarboxylase
WT-A, WT-B, WT-D, WT-E, WT-F	BA000019	all1279	1519982	deletion	(T)8→7	coding (925/1497 nt)	response regulator
WT-A, WT-B, WT-D, WT-E, WT-F	BA000019	all1288 ← / → asr1289	1532637	SNP	G→A	intergenic (‑362/‑32)	hypothetical protein/hypothetical protein
WT-B	BA000019	all1304	1546073	SNP	C→T	A172T (GCA→ACA)	bicarbonate transporter, BicA
WT-A, WT-B, WT-D, WT-E, WT-F	BA000019	all1304	1546187	SNP	C→T	G134R (GGG→AGG)	bicarbonate transporter, BicA
WT-A, WT-B, WT-D, WT-E, WT-F	BA000019	alr1348	1603350	SNP	G→A	*651* (TGA→TAA)	sulfite reductase, ferredoxin dependent
WT-A, WT-B, WT-D, WT-E, WT-F	BA000019	alr1364	1619676	SNP	A→G	T28A (ACC→GCC)	hypothetical protein
WT-A, WT-B, WT-D, WT-E, WT-F	BA000019	alr1460 → / → alr1461	1719313	deletion	(T)9→8	intergenic (+124/‑50)	Uma2 family endonuclease/XisH family protein
WT-A, WT-B, WT-D, WT-E, WT-F	BA000019	alr1500	1763332	SNP	G→A	L289L (TTG→TTA)	ABC transporter permease
WT-A, WT-B, WT-D, WT-E, WT-F	BA000019	alr1521	1782528	SNP	G→A	D278N (GAT→AAT)	glycoside hydrolase 100 family protein
WT-A	BA000019	alr1544 → / → alr1545	1805064	SNP	T→C	intergenic (+83/‑40)	Lin0512 family protein/nuclear transport factor 2 family protein
WT-A, WT-B, WT-D, WT-E, WT-F	BA000019	all1574 ← / → alr1575	1839174	SNP	C→T	intergenic (‑82/‑503)	hypothetical protein/TIR domain‑containing protein
WT-A, WT-B, WT-D, WT-E, WT-F	BA000019	asr1592 → / → alr1593	1865494	deletion	(T)7→6	intergenic (+38/‑42)	30S ribosomal protein S20/TatD family hydrolase
WT-A, WT-B, WT-D, WT-E, WT-F	BA000019	alr1594	1868268	SNP	C→T	A404V (GCC→GTC)	RNA polymerase beta subunit
WT-A, WT-B, WT-D, WT-E, WT-F	BA000019	alr1659	1981387	SNP	G→A	C68Y (TGC→TAC)	hypothetical protein
WT-A, WT-B, WT-D, WT-E, WT-F	BA000019	alr1689	2016289	SNP	G→A	G517D (GGC→GAC)	cobaltochelatase subunit CobN
WT-E	BA000019	all1710	2052879	SNP	C→T	G317R (GGA→AGA)	hypothetical protein
WT-A, WT-B, WT-D, WT-E, WT-F	BA000019	all1772	2127676	SNP	T→C	T1209A (ACA→GCA)	hypothetical protein
WT-A, WT-B, WT-D, WT-E, WT-F	BA000019	asl1839	2203380	SNP	C→T	G47S (GGT→AGT)	monovalent cation/H(+) antiporter subunit G
WT-A, WT-B, WT-D, WT-E, WT-F	BA000019	all1914	2294812	SNP	C→T	G921D (GGT→GAT)	PAS domain S‑box protein
WT-A, WT-B, WT-D, WT-E, WT-F	BA000019	all1949	2332282	SNP	G→A	A75V (GCG→GTG)	urea ABC transporter permease subunit UrtC
WT-E	BA000019	all1970	2355615	SNP	G→A	Q275R (CAG→CGG)	serineor threonine kinase with two‑component sensor domain
WT-A, WT-B, WT-D, WT-E, WT-F	BA000019	all1974	2359208	SNP	T→C	N874D (AAC→GAC)	hypothetical protein
WT-A, WT-B, WT-D, WT-E, WT-F	BA000019	all2221 ← / ← all2222	2665829	SNP	T→C	intergenic (‑175/+57)	phosphonate metabolism protein/phosphonate metabolism protein
WT-A, WT-B, WT-D, WT-E, WT-F	BA000019	alr2312	2787268	deletion	(A)9→8	coding (1444/1449 nt)	hypothetical protein
WT-A, WT-B, WT-D, WT-E, WT-F	BA000019	alr2496	2996815	SNP	A→G	A51A (GCA→GCG)	hypothetical protein
WT-D	BA000019	all2508	3011047	insertion	(A)6→7	coding (899/1812 nt)	elongation factor 4
WT-A, WT-B, WT-D, WT-E, WT-F	BA000019	alr2526	3031361	deletion	(G)6→5	coding (324/1002 nt)	LLM class flavin‑dependent oxidoreductase
WT-A, WT-B, WT-D, WT-E, WT-F	BA000019	all2635	3150434	SNP	G→A	A984V (GCT→GTT)	type I polyketide synthase
WT-A, WT-B, WT-D, WT-E	BA000019	all2648	3196824	SNP	G→T	T364N (ACT→AAT)	peptide synthetase
WT-A, WT-B, WT-D, WT-E, WT-F	BA000019	all2655	3212728	SNP	G→A	Q3224* (CAA→TAA)	hypothetical protein
WT-E	BA000019	alr2682	3269517	SNP	A→G	Q275R (CAG→CGG)	AAA family ATPase
WT-A, WT-B, WT-D, WT-E, WT-F	BA000019	asl2727 ← / → alr2728	3323586	deletion	(T)8→7	intergenic (‑239/‑404)	hypothetical protein/excinuclease ABC subunit UvrC
WT-A, WT-B, WT-D, WT-E, WT-F	BA000019	alr2780	3377492	SNP	T→C	A257A (GCT→GCC)	type I DNA topoisomerase
WT-A, WT-B, WT-D, WT-E, WT-F	BA000019	alr2785	3385448	SNP	C→T	A327V (GCC→GTC)	FAD‑dependent oxidoreductase
WT-A, WT-B, WT-D, WT-E, WT-F	BA000019	alr2818	3432800	SNP	A→G	D146G (GAC→GGC)	HetP family heterocyst commitment protein
WT-A, WT-B, WT-D, WT-E, WT-F	BA000019	alr2862 / alr2863	3487954	SNP	T→C	intergenic (+98/‑7)	hypothetical protein/similar to sugar transferase
WT-E	BA000019	all2868	3492994	SNP	C→T	A173T (GCC→ACC)	hypothetical protein
WT-A, WT-B, WT-D, WT-E, WT-F	BA000019	all2871 ← / → alr2872	3498386	insertion	(A)8→9	intergenic (‑371/‑108)	hypothetical protein/DUF565 domain‑containing protein
WT-A, WT-B, WT-D, WT-E, WT-F	BA000019	alr2880 → / →alr2881	3514546	deletion	(T)8→7	intergenic (+91/‑477)	bicarbonate transport ATP‑binding protein/hypothetical protein
WT-A, WT-B, WT-D, WT-E, WT-F	BA000019	all2883 ← / → alr2884	3522353	SNP	C→T	intergenic (‑607/‑265)	two‑component sensor histidine kinase/circadian oscillation regulator
WT-A, WT-B, WT-D, WT-E, WT-F	BA000019	all2899	3538111	SNP	C→T	E623K (GAG→AAG)	GAF domain‑containing protein
WT-A, WT-B, WT-D, WT-E, WT-F	BA000019	alr2947	3585383	SNP	A→G	M1M (ATG→GTG) †	hypothetical protein
WT-B	BA000019	all2952	3593663	SNP	T→C	D367G (GAC→GGC)	penicillin‑binding protein
WT-A, WT-B, WT-D, WT-E, WT-F	BA000019	alr3072	3722448	SNP	A→G	T153A (ACA→GCA)	lipopolysaccharide biosynthesis protein
WT-F	BA000019	all3110	3762116	SNP	C→T	G24S (GGT→AGT)	DUF4351 domain‑containing protein
WT-A, WT-B, WT-D, WT-E, WT-F	BA000019	all3141	3800677	deletion	(G)6→5	coding (741/1347 nt)	AAA superfamily ATPase
WT-A, WT-B, WT-D, WT-E, WT-F	BA000019	all3141	3801198	SNP	C→T	A74T (GCC→ACC)	AAA superfamily ATPase
WT-A, WT-B, WT-D, WT-E, WT-F	BA000019	alr3142 → / ← all3143	3802139	SNP	G→A	intergenic (+19/+40)	hypothetical protein/multidrug efflux RND transporter permease subunit
WT-B, WT-F	BA000019	all3278	3953357	insertion	(T)7→8	coding (313/819 nt)	L,D‑transpeptidase family protein
WT-A	BA000019	all3306 ← / → alr3307	3990037	deletion	(T)9→8	intergenic (‑191/‑140)	hypothetical protein/hypothetical protein
WT-A, WT-B, WT-D, WT-E, WT-F	BA000019	alr3311	3996765	SNP	C→T	G674G (GGC→GGT)	DUF4157 domain‑containing protein
WT-A, WT-B, WT-D, WT-E, WT-F	BA000019	all3346	4045161	SNP	G→A	G1015G (GGC→GGT)	M10 family metallopeptidase C‑terminal domain‑containing protein
WT-A, WT-B, WT-D, WT-E, WT-F	BA000019	alr3366 → / ← all3367	4074557	SNP	C→T	intergenic (+282/+106)	hypothetical protein/tetratricopeptide repeat protein
WT-A, WT-B, WT-D, WT-E, WT-F	BA000019	allrt31	4093915	SNP	C→T	noncoding (38/74 nt)	tRNA‑Arg
WT-A, WT-B, WT-D, WT-E, WT-F	BA000019	alr3385	4096661	SNP	T→C	S145S (AGT→AGC)	sigma‑54‑dependent Fis family transcriptional regulator
WT-A, WT-B, WT-D, WT-E, WT-F	BA000019	alr3423 → / → alr3424	4132511	insertion	(A)7→8	intergenic (+55/‑280)	anti‑sigma regulatory factor/GDP‑mannose 4,6‑dehydratase
WT-B	BA000019	alr3466	4180822	SNP	C→T	N6N (AAC→AAT)	NACHT domain‑containing protein
WT-A, WT-B, WT-D, WT-E, WT-F	BA000019	alr3620	4372460	SNP	A→C	V174V (GTA→GTC)	type I restriction‑modification system subunit M
WT-F	BA000019	alr3620	4372627	SNP	A→T	Y230F (TAT→TTT)	type I restriction‑modification system subunit M
WT-A, WT-B, WT-D, WT-E, WT-F	BA000019	all3679 ← / ← all3680	4437947	SNP	A→G	intergenic (‑392/+26)	4‑hydroxy‑tetrahydrodipicolinate synthase/aspartate‑semialdehyde dehydrogenase
WT-A, WT-B, WT-D, WT-E, WT-F	BA000019	all3782	4570204	insertion	(GTGTGGGG)1→4	coding (1545/2448 nt)	copper‑translocating P‑type ATPase
WT-A, WT-B, WT-D, WT-E, WT-F	BA000019	alr3832	4630804	SNP	C→T	P148L (CCC→CTC)	translation initiation factor IF‑2
WT-A, WT-B, WT-D, WT-E, WT-F	BA000019	alr3832 → / → alr3833	4633553	SNP	G→A	intergenic (+72/‑120)	translation initiation factor IF‑2/low‑complexity tail membrane protein
WT-A, WT-B, WT-D, WT-E, WT-F	BA000019	alr4028	4853972	SNP	T→C	*288Q (TAA→CAA)	similar to vitamin B12 transport protein
WT-A, WT-B, WT-D, WT-E, WT-F	BA000019	all4035	4862032	SNP	C→T	P561P (CCG→CCA)	ribonucleoside‑triphosphate reductase, adenosylcobalamin‑dependent
WT-D	BA000019	all4097	4936422	SNP	G→A	D674D (GAC→GAT)	two‑component hybrid sensor and regulator
WT-D	BA000019	all4097	4937876	SNP	A→G	L190L (TTG→CTG)	two‑component hybrid sensor and regulator
WT-A, WT-B, WT-D, WT-E, WT-F	BA000019	all4210 ← / ← asl4211	5049424	SNP	C→T	intergenic (‑53/+32)	50S ribosomal protein L22/30S ribosomal protein S19
WT-A, WT-B, WT-D, WT-E, WT-F	BA000019	alr4247	5093977	SNP	G→A	T299T (ACG→ACA)	hypothetical protein
WT-A, WT-B, WT-D, WT-E, WT-F	BA000019	all4256	5106321	SNP	C→T	R14H (CGC→CAC)	acetyl‑coenzyme A synthetase
WT-A	BA000019	alr4330	5181950	SNP	A→G	R369G (AGA→GGA)	TIGR03960 family B12‑binding radical SAM protein
WT-A, WT-B, WT-D, WT-E, WT-F	BA000019	all4434 ← / → alr4435	5318914	SNP	C→T	intergenic (‑759/‑94)	hypothetical protein/hypothetical protein
WT-A, WT-B, WT-D, WT-E, WT-F	BA000019	alr4491	5378165	SNP	A→G	R209R (AGA→AGG)	glucose‑1‑phosphate thymidylyltransferase
WT-B	BA000019	all4555	5449725	SNP	C→T	A26T (GCG→ACG)	tellurite resistance TerB family protein
WT-A, WT-B, WT-D, WT-E, WT-F	BA000019	alr4610	5512595	SNP	T→C	A102A (GCT→GCC)	pentapeptide repeat‑containing protein
WT-D	BA000019	all4752	5665645	SNP	C→T	M230I (ATG→ATA)	SDR family oxidoreductase
WT-A, WT-B, WT-D, WT-E, WT-F	BA000019	alr4794	5712161	deletion	Δ1 bp	coding (106/2187 nt)	PhoX family phosphatase
WT-A, WT-B, WT-D, WT-E, WT-F	BA000019	alr4815	5734988	deletion	(A)8→7	coding (1078/1245 nt)	DNA cytosine methyltransferase
WT-A, WT-B, WT-D, WT-E, WT-F	BA000019	all4822	5742337	SNP	A→G	G86G (GGT→GGC)	serine hydrolase
WT-A, WT-B, WT-D, WT-E, WT-F	BA000019	alr4839	5766012	SNP	G→A	D70N (GAT→AAT)	hypothetical protein
WT-A, WT-B, WT-D, WT-E, WT-F	BA000019	alr4877	5808428	SNP	A→G	N331S (AAC→AGC)	WD‑repeat protein
WT-A, WT-B, WT-D, WT-E, WT-F	BA000019	alr4882	5817110	insertion	(A)8→9	coding (60/1029 nt)	GHKL domain‑containing protein
WT-D	BA000019	all4900	5845457	SNP	A→G	C40C (TGT→TGC)	SWI/NF family helicase
WT-A, WT-B, WT-D, WT-E, WT-F	BA000019	all4926	5876969	SNP	C→T	E376K (GAA→AAA)	tetratricopeptide repeat protein
WT-A, WT-B, WT-D, WT-E, WT-F	BA000019	all4982	5952693	SNP	T→C	Y68C (TAC→TGC)	ATP‑binding protein
WT-A, WT-B, WT-D, WT-E, WT-F	BA000019	all4985	5955139	deletion	(C)6→5	coding (2080/2421 nt)	sucrose synthase
WT-A, WT-B, WT-D, WT-E, WT-F	BA000019	all5074	6045232	SNP	A→G	A320A (GCT→GCC)	two‑component sensor histidine kinase
WT-A, WT-B, WT-D, WT-E, WT-F	BA000019	alr5081	6053117	SNP	C→T	Q79* (CAG→TAG)	hypothetical protein
WT-A, WT-B, WT-D, WT-E, WT-F	BA000019	all5184	6180867	SNP	A→G	V302A (GTT→GCT)	magnesium transporter
WT-A, WT-B, WT-D, WT-E, WT-F	BA000019	alr5270	6287313	deletion	(T)9→8	coding (28/1263 nt)	glycoside hydrolase family 10 protein
WT-A, WT-B, WT-D, WT-E, WT-F	BA000019	all5310	6335237	SNP	C→T	A14T (GCT→ACT)	DUF928 domain‑containing protein
WT-A	BA000019	all5321	6349340	deletion	(A)7→6	coding (915/1032 nt)	AI‑2E family transporter
WT-A, WT-B, WT-D, WT-E, WT-F	BA000020	all7032 ← / ← all7033	32382	SNP	T→C	intergenic (‑91/+21)	DUF1392 domain‑containing protein/hypothetical protein
WT-A, WT-B, WT-D, WT-E, WT-F	BA000020	all7098	85981	SNP	A→G	*371Q (TAA→CAA)	hypothetical protein
WT-A, WT-B, WT-D, WT-E, WT-F	BA000020	all7130	129202	SNP	T→C	K2056R (AAA→AGA)	hypothetical protein
WT-A, WT-B, WT-D, WT-E, WT-F	BA000020	all7160	160613	insertion	+C	coding (361/366 nt)	hypothetical protein
WT-A, WT-B, WT-D, WT-E, WT-F	BA000020	all7185	183584	SNP	C→T	A190T (GCT→ACT)	hypothetical protein
WT-A, WT-B, WT-D, WT-E, WT-F	BA000020	alr7210	220767	SNP	A→G	T196A (ACG→GCG)	TrbI/VirB10 family protein
WT-A, WT-B, WT-D, WT-E, WT-F	BA000020	all7235	253612	SNP	A→G	N379N (AAT→AAC)	filamentous hemagglutinin N‑terminal domain‑containing protein
WT-A, WT-B, WT-D, WT-E, WT-F	BA000020	alr7295	300902	SNP	A→G	G42G (GGA→GGG)	NHLP family bacteriocin export ABC transport
WT-F	BA000020	all7316	349094	SNP	T→C	K212E (AAA→GAA)	peptidylprolyl isomerase
WT-A, WT-B, WT-D, WT-E, WT-F	AP003602	all7564	58399	deletion	(G)9→8	coding (488/570 nt)	helix‑turn‑helix domain‑containing protein
WT-A, WT-B, WT-D, WT-E, WT-F	AP003602	all7627 ← / → alr7628	122905	SNP	G→A	intergenic (‑113/‑319)	MFS transporter/ion channel
WT-A, WT-B, WT-D, WT-E, WT-F	AP003604	alr8509 → to alr8510 →	6944	deletion	Δ1,684 bp		mobilization protein/transposase
WT-A, WT-B, WT-D, WT-E, WT-F	AP003604	asl8536	27848	deletion	(A)8→7	coding (131/186 nt)	hypothetical protein
1An arrow pointing to the right represents gene on forward strand and arrow pointing to the left represents gene on complementary strand.
2The sign "/" represents an intergenic loci.
3The direction of the arrow is pointing the change from the reference genome to the susceptible wild-type.
4In cases where the data are presented as (x)a→b, for nucleotide x, a nucleotides in the reference genome became b nucleotides in the susceptible wild-type.
5The form (a/b nt) indicates that the mutation occurred in nucleotide number a out of b nucleotides in the gene. In an intergenic loci, the sign "+" or "-" indicates that the mutation occurred upstream or downstream respectively.
6In case of SNP in coding region, the change in amino acid in shown as: Letter1NumberLetter2, where Letter1 is the amino acid in the reference genome, Number is the position in the protein, and Letter2 is the susceptible wild-type amino acid.
