## Supplementary material for "Tradeoffs between phage resistance and nitrogen fixation drive the evolution of genes essential for cyanobacterial heterocyst functionality": Table S3

### Sheet: Table S3
Table S3: Functional annotation of mutant genes
1Resistant substrain	2,3Locus tag	3,4,5No. membrane domains	3,5,6,7COG family No.	3,5,6,7Pfam No.	3,5Category	3,5,8,9,10Evidence for cell surface- related	5,7,8Evidence for regulation	4Gene prediction	Core or non-core gene
RE8	all0168← / → alr0169	no / no	0296 / 0366	02922, 00128, 11941 / 00128, 00686	cell sufce / cell sufce	annotation, neighborhood/ annotation, neighborhood	no / no	Alpha‑amylase. Carbohydrate transport and metabolism/Glycosidase. Carbohydrate transport and metabolism	non-core
RB12, RB17	all0251	no	1408	00149	other	no	no	Metallophosphoesterase	non-core
RD3	all1058	no	1554, 0637	03632, 00702	cell surface	annotation, neighborhood	no	Trehalose and maltose hydrolase, and beta-phosphoglucomutase. Carbohydrate transport and metabolism.	core
RD2	all1059← / →alr1060	no / no	0438/ND	00862, 00534 / ND	cell surface / unknwon	annotation, membrane, neighborhood / neighborhood	no / no	Sucrose synthase. catalyze the synthesis of sucrose from UDP-glucose and fructose. / Hypothetical protein	non-core / core
RE8	all1089	no	0312	19289	other	no	no	Predicted Zn-dependent protease	core
RE6	all1176	1 TMH	4995	12770, 13374	regulation	membrane	annotation	Caspase HetF Associated with Tprs (CHAT) domain containing protein. Peptidases in the peptidase clan CD that includes the caspases. Putative negative regulator of RcsB-dependent stress response. Signal transduction mechanisms.	non-core
RA1, RE2, RE7	all1304	11 TMH	0659	00916	cell surface	annotation, membrane, neighborhood	no	Bicarbonate transporter, BicA	non-core
RB6	all1417	no	0065	330	other	no	no	Aconitate hydratase	non-core
RD1	all1719	no	2944	01381	regulation	no	annotation	DNA‑binding transcriptional regulator	non-core
RD2	all2170	1 TMH	4995, 2976	12770, 13424	regulation	membrane, neighborhood	annotation, phenotypic appearance	Caspase HetF Associated with Tprs (CHAT) domain containing protein. Peptidases in the peptidase clan CD that includes the caspases. Putative negative regulator of RcsB-dependent stress response. Signal transduction mechanisms.	non-core
RB16	all2283	no	1366	01740	regulation	neighborhood	annotation	Anti‑sigma factor antagonist. Signal transduction mechanisms.	non-core
RB7	all2512	no	1146	00037, 01381	regulation	no	annotation	Transcriptional regulator patB	non-core
RB3	all2676	5 TMH	2274	00005, 00027, 00664, 03412	cell surface	annotation, membrane, neighborhood	no	Toxin secretion ABC transporter ATP‑binding protein	core
RB12	all2962	no	1476	01381	regulation	no	annotation	Helix‑turn‑helix transcriptional regulator	non-core
RE3	all3346 ← / ← all3347	no / NA	2931 / NA	03160, 08548, 00353, 17823 / NA	regulation / NA	no / NA	annotation, phenotypic appearance / NA	Ca2+ binding protein, RTX toxin-related. Secondary metabolites biosynthesis, transport and catabolism.	non-core / NA
RF9	all4663	3 TMH	3686	01124	cell surface	annotation, membrane	no	Membrane Associated Proteins in Eicosanoid and Glutathione (MAPEG) family protein	non-core
RE1, RE8	all5019	no	0128	00275	regulation	neighborhood	phenotypic appearance	5-enolpyruvylshikimate-3-phosphate synthase. Amino acid transport and metabolism.	non-core
RA2	all5094	no	0673	01408, 02894	other	no	no	Dehydrogenase	core
RF9	all7130	2 TMH	4928	07693	other	membrane	no	Predicted P-loop ATPase, KAP-like.	non-core
RE4	all7617	3 TMH	3696	00873	cell surface	annotation, membrane	no	CusA/CzcA family heavy metal efflux RND transporter.	non-core
RB3, RB5	allrt07← / →alr0518	NR / 1 TMH	NR / ND	NR / 14271	other / unknown	NR / membrane	NR / no	tRNA‑His/Hypothetical protein	core / core
RB7	alr0812	no	ND	ND	unknown	no	no	Hypothetical protein	non-core
RF9, RF10, RF15	alr1677	no	3063	13414, 13432	cell surface	annotation, membrane, neighborhood	no	Tfp pilus assembly protein PilF. Cell motility/Extracellular structures	non-core
RD5	alr1906	1 TMH	3210	05860	cell surface	annotation, membrane	no	Filamentous hemagglutinin N‑terminal domain. Exoprotein involved in heme utilization or adhesion.	non-core
RA2	alr3683	no	0740	00574	other	no	no	ATP-dependent Clp protease proteolytic subunit	core
RE8	alr3690	10 TMH	3307	04932	cell surface	annotation, membrane	no	O-antigen ligase. Cell wall/membrane/envelope biogenesis.	core
RF16	alr3727	5 TMH	ND	00124	other	membrane	no	Photosystem II protein D1	core
RE7	alr3988	no	0419	04423, 13476, 13558	other	no	no	DNA repair exonuclease SbcCD ATPase subunit. Replication, recombination and repair.	core
RB6	alr4346	11 TMH	1807	-	cell surface	annotattion, membrane	no	4-amino-4-deoxy-L-arabinose transferase or related glycosyltransferase of PMT family. Cell wall/membrane/envelope biogenesis.	non-core
RD4	alr4485	6 TMH	1682	01061	cell surface	annotation, membrane, neighborhood	no	ABC-type polysaccharide/polyol phosphate export permease. Carbohydrate transport and metabolism, Cell wall/membrane/envelope biogenesis.	non-core
RE6, RF1-15, RF17-20	alr4487	no	ND	00535, 13489	cell surface	annotation, membrane, neighborhood	no	Glycosyltransferase. Involved in cell wall biosynthesis Cell wall/membrane/envelope biogenesis.	non-core
RB3, RB5, RB14, RB16	alr4488	no	ND	00534	cell surface	annotation, neighborhood	no	Glycosyltransferase. Involved in cell wall biosynthesis Cell wall/membrane/envelope biogenesis.	non-core
RB2, RB4	alr4491	no	1209	00483	cell surface	annotation, membrane, neighborhood	no	dTDP-glucose pyrophosphorylase. Cell wall/membrane/envelope biogenesis.	non-core
RE2, RF16	alr4492	no	0463	00535	cell surface	annotation, neighborhood	no	Glycosyltransferase. Involved in cell wall biosynthesis Cell wall/membrane/envelope biogenesis.	non-core
RB1, RB8-11, RB13, RB20	alr4494	no	0438	00534	cell surface and regulation	annotation, neighborhood	phenotypic appearance	Glycosyltransferase. Involved in cell wall biosynthesis Cell wall/membrane/envelope biogenesis.	core
RE8	alr4571	no	1206	01134	other	no	no	Folate-dependent tRNA-U54 methylase TrmFO/GidA. Translation, ribosomal structure and biogenesis.	core
RE2	alr4949	no	0515	00069, 05419	regulation	no	annotation	GUN4 domain‑containing protein and serine/threonine-protein kinase domain	non-core
RE5, RE6	alr5237	no	0438	00534	cell surface	annotation, membrane, neighborhood	no	Glycosyltransferase. Involved in cell wall biosynthesis Cell wall/membrane/envelope biogenesis.	non-core
RE8	asr0382 → / → alr0383	NA /N A	NA / NA	NA /NA	defense	NA / NA	NA / NA	Spacer in CRISPR array	NA / NA
RE7	asr0905 → / ← all0906	NA / NA	NA / NA	NA / NA	NA / NA	NA / NA	NA / NA	Hypothetical protein / Hypothetical protein	NA / NA
RF1-15, RF17-25	asr2255 → / →alr2256	NA / no	NA / ND	NA / ND	NA / unknown	NA / no	NA / no	Hypothetical protein / Hypothetical protein	NA / non-core
1R stands for resistant and A, B, D, E, and F represent the susceptible wild-type which the resistant substrains have evolved from.
2An arrow pointing to the right represents gene on forward strand and arrow pointing to the left represents gene on complementary strand.
3The sign "/" represents an intergenic position.
4TMH stands for transmembrane helix/helices.
5NA = Not analyzed. It is used in cases where a gene was excluded from our analysis, since a mutation occurrs downstream to it (see main text).
6ND = Not defined. It is used in the absence of COG and/or Pfam numbers.
7NR = Not relevant. It is used when a mutation occurs in non-coding sequences, such as tRNA and CRISPR array sequences, which do not code for proteins.
8Annotation means functional annotion
9Membrane represents predicted TMH and/or localization to membrane.
10Neighborhood with cell surface-related genes.
