## Supplementary material for "Tradeoffs between phage resistance and nitrogen fixation drive the evolution of genes essential for cyanobacterial heterocyst functionality": Table S8

### Sheet: genes p2
Table S8: Genes of Cylindrospermopsis phage Cr-LKS4
1Gene #	Strand	Left end	Right end	Gene length (na)	2Best hits	Predicted function	E-value	Coverage	Identity	Accession	HHpred
											Probability	E-value	Name
1	-	13	237	225	CrV gp077	hypothetical protein	9e-29	0.85	0.7937	AXK90489.1
					CrV gp093		8e-15	0.98	0.5333	AXK90505.1
					CrV gp094		1e-10	0.85	0.5758	AXK90506.1
2	-	319	1008	690	Cylindrospermopsis curvispora GIHE-G1	essential recombination function protein (ERF family protein)	8e-21	0.72	0.392	WP_187707559.1	99.93	2.4e-24	ERF_BPP22 Essential recombination function protein OS=Salmonella phage P22 OX=10754 GN=erf PE=4 SV=2
					Cylindrospermopsis raciborskii CS-505		3e-20	0.72	0.3864	WP_006277539.1
					CrV_gp084		3e-11	0.75	29.53%	AXK90496.1
3	+	1088	1651	564	CrV gp001	hypothetical protein	4e-135	1	1	AXK90413.1
					Anabaena sp. 49628_E55		6e-08	0.88	0.2722	MCE2721460.1
4	+	1795	2334	540	CrV_gp002	chromosome partitioning protein ParB	2e-128	1	1	AXK90414.1	99.58	1.9e-13	Stage 0 sporulation protein J; ParB, Chromosome segregation, Chromosome organization, DNA BINDING PROTEIN; HET: MSE, CDP
					Fusobacterium hwasookii		1e-41	0.91	0.4847	WP_080654082.1
5	+	2335	3846	1512	CrV_gp003	terminase large subunit	0	1	1	AXK90415.1	100	3.3e-40	TERL_BPT4 Terminase, large subunit OS=Enterobacteria phage T4 OX=10665 GN=17 PE=1 SV=1
					Calothrix sp. PCC 7103		0	0.91	0.5671	MBI4739005.1
6	-	3839	4159	321	CrV_gp004	hypothetical protein	9e-71	1	0.9906	AXK90416.1
7	+	4305	5696	1392	CrV_gp005	portal protein	0	1	1	AXK90417.1	99.93	7e-24	Phage portal protein, HK97 family; "neck", "portal", "capsid", "tail tube", VIRUS; 3.58A Rhodobacter capsulatus}
					Leptolyngbya boryana IU 594		2e-124	0.87	0.4504	ULP29536.1
8	+	5680	5892	213	CrV_gp006	hypothetical protein	3e-43	1	1	AXK90418.1
9	+	5892	6566	675	CrV_gp007	hypothetical protein	6e-166	1	1	AXK90419.1
					Trichocoleus sp. FACHB-40		5e-46	0.99	0.3991	WP_190639380.1
10	+	6554	7348	795	CrV_gp008	hypothetical protein	0	1	0.9962	AXK90420.1
					Leptolyngbya sp. PCC 7375		6e-48	0.98	0.3647	WP_006519191.1
11	-	7351	7599	249	CrV_gp009	hypothetical protein	3e-38	0.92	0.7763	AXK90421.1
12	-	7623	8021	399	CrV_gp011	hypothetical protein	7e-43	0.74	0.6961	AXK90423.1
13	-	8029	11421	3393	CrV_gp012	hypothetical protein	0	1	0.9236	AXK90424.1	99.82	2.7e-16	virginiamycin B lyase; lyase, seven-bladed beta-propeller, antibiotic resistance, enzyme mechanism, virginiamycin B lyas
					Acinetobacter sp. AM		1e-53	0.28	0.4307	WP_116763061.1
14	-	11433	14069	2637	CrV_gp013	hypothetical protein	0	1	0.9362	AXK90425.1
15	-	14078	16795	2718	CrV_gp014	virion structural protein	0	1	0.9923	AXK90426.1
					Anabaena catenula		2e-18	0.35	26.49%	WP_190908610.1
16	-	16795	18777	1983	CrV_gp015	virion structural protein	0	1	0.9909	AXK90427.1
					Anabaena catenula		1e-29	0.73	32.11%	WP_190908609.1
17	-	18777	19862	1086	CrV_gp016	hypothetical protein	0	1	0.9945	AXK90428.1
					Anabaena catenula		6e-69	0.97	0.3585	WP_190908608.1
18	-	19914	20141	228	CrV_gp017	Cro/C1-type domain protein	6e-47	1	1	AXK90429.1
19	+	20340	22289	1950	CrV_gp018	major capsid protein	0	1	1	AXK90430.1	99.94	1.1e-24	CAPSD_BPKP2 Major capsid protein OS=Pseudomonas phage KPP25 OX=1462608 GN=ORF017 PE=1 SV=2
					Leptolyngbya sp. Heron Island J		4e-136	0.75	0.4286	WP_023070137.1
20	+	22293	22526	234	CrV_gp019	hypothetical protein	2e-49	1	1	AXK90431.1
21	+	22544	23005	462	CrV_gp020	hypothetical protein	4e-31	0.35	1	AXK90432.1
					Leptolyngbya sp. SIO3F4		1e-10	0.9	0.3813	NEQ52171.1
22	+	23018	23734	717	CrV_gp022	hypothetical protein	4e-172	1	1	AXK90434.1	99.87	6.5e-21	HCP_BPT5 Head completion protein OS=Escherichia phage T5 OX=10726 GN=T5.148 PE=4 SV=1
					Calothrix sp. PCC 7103		6e-19	0.91	0.3184	WP_019490433.1
23	+	23769	24209	441	CrV_gp023	hypothetical protein	2e-101	1	1	AXK90435.1
24	+	24299	24556	258	CrV_gp024	hypothetical protein	2e-55	1	1	AXK90436.1
25	-	24592	25269	678	CrV_gp025	RNA polymerase sigma factor	8e-161	1	1	AXK90437.1	99.95	7.7e-25	RNA polymerase sigma factor; sigma, anti-sigma, c-di-GMP, developmental switch, TRANSCRIPTION; HET: C2E; 2.08A Streptom
					Aetokthonos hydrillicola Thurmond2011		6e-52	0.97	0.4054	MBO3454802.1
26	+	25297	25683	387	CrV_gp026	hypothetical protein	2e-89	1	1	AXK90438.1
					Moorena sp. SIO3I7		1e-23	0.91	0.4333	NEN94475.1
27	+	25687	26064	378	CrV_gp027	hypothetical protein	2e-86	1	1	AXK90439.1
					Symploca sp. SIO1C2		6e-17	0.97	0.3689	NER22943.1
28	+	26143	26892	750	CrV_gp028	hypothetical protein	1e-175	1	99.60%	AXK90440.1	99.16	1.6e-09	Major tail protein V; gpV, Bacteriophage Lambda, Major tail protein, VIRAL PROTEIN; NMR Enterobacteria phage lambda}
					CrV_gp029		6e-80	0.98	53.58%	AXK90441.1
					CrV_gp030		1e-49	0.95	0.3984	AXK90442.1
29	+	26922	28016	1095	CrV_gp029	hypothetical protein	0	1	1	AXK90441.1
					CrV_gp028		1e-77	0.7	53.96%	AXK90440.1
					CrV_gp030		3e-56	0.69	0.4016	AXK90442.1
30	+	28034	28777	744	CrV_gp030	hypothetical protein	0	1	0.996	AXK90442.1	99.16	2.1e-09	Major tail protein V; gpV, Bacteriophage Lambda, Major tail protein, VIRAL PROTEIN; NMR Enterobacteria phage lambda}
					CrV_gp029		2e-54	0.95	0.4048	AXK90441.1
					CrV_gp028		9e-47	0.95	0.3852	AXK90440.1
31	+	28783	29019	237	CrV_gp031	hypothetical protein	2e-48	1	1	AXK90443.1
					Moorena sp. SIO3I8		2e-11	94%	0.4054	NEO04918.1
32	+	29015	29810	795	CrV_gp032	hypothetical protein	0	1	0.9962	AXK90444.1
					Symploca sp. SIO1C2		3.2e-25	0.95	0.3086	NER22939.1
33	+	29906	30187	282	CrV_gp033	hypothetical protein	7e-56	0.92	1	AXK90445.1
					Phormidium tenue FACHB-886		1e-13	96%	0.4111	MBD3882180.1
34	-	30196	30525	330	Nostoc sp. UIC 10630	hypothetical protein	7e-33	0.92	0.5446	WP_163926675.1
					Aetokthonos hydrillicola		1e-31	0.99	0.5	WP_208343800.1
35	-	30617	31516	900	CrV_gp034	hypothetical protein	0	1	1	AXK90446.1
					Aphanizomenon flos-aquae UKL13-PB		2e-06	43%	0.3099	MBO1043315.1
36	+	31650	33383	1734	CrV_gp035	DNA/RNA helicase superfamily II	0	1	1	AXK90447.1	99.97	8.3e-30	ATP-dependent DNA helicase uvsW; ATP-dependant helicase, T4-bacteriophage, Recombination, HYDROLASE; 2.7A Enterobacteri
					Brasilonema angustatum HA4187-MV1		0	0.99	0.5	MBW4597795.1
37	-	33386	33751	366	CrV_gp036	tail tip protein M	4e-82	1	1	AXK90448.1	99.96	3.4e-28	TIPM_LAMBD Tail tip protein M OS=Escherichia phage lambda OX=10710 GN=M PE=3 SV=1
					Fischerella thermalis CCMEE 5273		5e-24	0.97	0.4492	PMB01919.1
38	+	33754	34341	588	CrV_gp037	tail assembly protein I	9e-138	1	1	AXK90449.1	100	7.9e-34	TIPI_BPN15 Tail tip assembly protein I OS=Escherichia phage N15 OX=40631 GN=gene 20 PE=3 SV=1
					Tolypothrix brevis GSE-NOS-MK-07-07A		1e-26	1	0.4061	MBW4478649.1
39	+	34348	37023	2676	CrV_gp038	host specificity tail fiber protein J	0	1	0.945	AXK90450.1	100	9.9e-80	TIPJ_LAMBD Tip attachment protein J OS=Escherichia phage lambda OX=10710 GN=J PE=1 SV=1
					Tolypothrix brevis GSE-NOS-MK-07-07A		5e-167	0.8	0.4725	MBW4478648.1
40	+	37023	37469	447	CrV_gp039	hypothetical protein	3e-93	1	0.9189	AXK90451.1
41	+	37563	38099	537	CrV_gp040	hypothetical protein	2e-118	1	0.9944	AXK90452.1
					Nostoc sp. NMS2		3e-14	0.75	40.00%	MBN3993894.1
42	+	38099	38860	762	CrV_gp041	phage tail protein	0	1	1	AXK90453.1	99.9	5.3e-23	TIPM_LAMBD Tail tip protein M OS=Escherichia phage lambda OX=10710 GN=M PE=3 SV=1
					Tolypothrix brevis GSE-NOS-MK-07-07A		8e-08	0.39	0.3365	MBW4478654.1
43	+	38857	39732	876	CrV_gp042	phage tail protein K	0	1	0.9897	AXK90454.1	100	1.6e-30	TIPK_BPN15 Tail tip assembly protein K OS=Escherichia phage N15 OX=40631 GN=gene 19 PE=3 SV=1
					Fischerella sp.		7e-92	0.89	52.51%	NWF61912.1
44	+	39668	40198	531	CrV_gp043	hypothetical protein	1.5e-74	0.82	0.8759	AXK90455.1
45	-	40193	40412	222	-	hypothetical protein
46	+	40417	41161	747	CrV_gp044	tail tip protein L	5.6e-157	1	0.8992	AXK90456.1	100	9.1e-34	TIPL_BPN15 Tail tip protein L OS=Escherichia phage N15 OX=40631 GN=gene 18 PE=3 SV=1
					Tolypothrix brevis GSE-NOS-MK-07-07A		4e-71	0.98	51.84%	MBW4478652.1
47	-	41186	41416	231	CrV_gp045	hypothetical protein	6e-48	1	1	AXK90457.1
					Nostoc sp. TH1S01		1e-05	68%	0.3846	MBU7581452.1
48	+	41545	41793	249	CrV_gp046	Cro/C1-type domain protein	1e-53	1	1	AXK90458.1
					Anabaena minutissima		7e-12	0.76	0.4921	WP_190708715.1
49	+	42085	42375	291	CrV_gp047	hypothetical protein	8e-61	1	1	AXK90459.1
50	+	42362	43012	651	CrV_gp048	hypothetical protein	4e-153	1	0.9954	AXK90460.1
					Nostoc sp. 'Peltigera membranacea cyanobiont' 213		4e-07	0.93	0.2759	WP_094331080.1
51	+	43063	43377	315	CrV_gp049	hypothetical protein	3e-65	1	0.9904	AXK90461.1
52	+	43429	43674	246	CrV_gp050	hypothetical protein	2e-50	1	0.9877	AXK90462.1
53	+	43671	44087	417	CrV_gp051	hypothetical protein	4e-97	1	0.9855	AXK90463.1
54	+	44084	44332	249	CrV_gp052	hypothetical protein	8e-50	1	1	AXK90464.1
55	+	44359	46437	2079	CrV_gp053	cell division protein FtsK	0	0.97	0.9598	AXK90465.1	100	4.2e-32	DNA TRANSLOCASE FTSK; DNA TRANSLOCATION, NUCLEOTIDE-BINDING, ATP-BINDING, DNA-BINDING, CELL DIVISION, TRANSMEMBRANE, CHR
					Trichocoleus sp. FACHB-262		2e-71	45%	0.4303	WP_242065397.1
56	-	46722	47084	363	CrV_gp054	hypothetical protein	4e-73	1	0.9417	AXK90466.1
57	-	47171	47878	708	CrV_gp055	hypothetical protein	7e-144	0.88	0.9569	AXK90467.1
58	-	47868	49856	1989	CrV_gp056	hypothetical protein	0	1	0.9147	AXK90468.1
					Desmonostoc muscorum		4e-13	0.15	0.3905	WP_242060966.1
59	+	49942	50379	438	CrV_gp057	hypothetical protein	5e-102	1	1	AXK90469.1
60	+	50611	51324	714	CrV_gp058	hypothetical protein	3.2e-175	1	1	AXK90470.1
					Pseudanabaena sp. M109S1SP2A07QC		1e-24	0.9	0.272	MCA6509238.1
61	+	51540	51992	453	CrV_gp059	hypothetical protein	6e-107	1	1	AXK90471.1
62	-	52037	52240	204	-	hypothetical protein
63	-	52354	54606	2253	CrV_gp060	ribonucleoside-triphosphate reductase	0	0.97	1	AXK90472.1	100	4.1e-91	RIBONUCLEOSIDE TRIPHOSPHATE REDUCTASE; 10-stranded alpha-beta barrel, central finger loop, OXIDOREDUCTASE; 1.75A Lactob
					Cuspidothrix issatschenkoi		0	0.99	68.55%	WP_193935128.1
64	-	54613	56619	2007	CrV_gp061	transposase	0	1	0.997	AXK90473.1	100	3.8e-38	Y409_ATV Putative transposase ORF409 OS=Acidianus two-tailed virus OX=315953 PE=3 SV=1
					Sphaerospermopsis sp. FACHB-1094		9e-165	94%	43.06%	WP_190648009.1
65	-	57689	58012	324	CrV_gp062	hypothetical protein	8e-74	1	99.07%	AXK90474.1
66	+	58079	58399	321	CrV_gp063	hypothetical protein	3e-58	1	0.8208	AXK90475.1
67	+	58438	67401	8964	CrV_gp064	tape measure protein	2e-136	56%	0.8407	AXK90476.1	99.5	2.4e-08	TMP_BPFO1 Probable tape measure protein OS=Salmonella phage Felix O1 (isolate Felix O1-VT1) OX=1283336 PE=3 SV=1
					Coleofasciculus sp. FACHB-T130		3e-41	0.19	0.2973	WP_190526047.1
68	+	67413	68114	702	CrV_gp065	hypothetical protein	8e-172	1	1	AXK90477.1
					Anabaena sp. 49628_E55		5e-22	0.7	32.94%	MCE2721527.1
69	+	68746	68988	243	CrV_gp125	hypothetical protein	4e-16	53%	81.40%	AXK90535.1
70	-	68995	69588	594	CrV_gp067	dCTP deaminase	4e-143	1	99.49%	AXK90479.1	100	6.8e-31	Deoxycytidine triphosphate deaminase; Burkholderia thailandensis, deaminase, HYDROLASE, Structural Genomics, Seattle Str
					Cylindrospermopsis raciborskii		3e-107	1	0.7525	WP_061546283.1
71	-	69591	70193	603	CrV_gp068	class 3 lipase	4.3e-141	1	97.00%	AXK90480.1	99.86	1e-19	Lipase; Rhizopus microsporus var. chinensis, lipase, N-terminal polypeptide segment, HYDROLASE; HET: SO4; 2.0A Rhizopus
					Prochlorococcus phage P-SSM2		8e-31	0.92	0.3789	YP_214431.1
72	+	71110	71400	291	CrV_gp069	hypothetical protein	1e-61	1	1	AXK90481.1
73	-	71397	71681	285	CrV_gp070	hypothetical protein	3e-62	1	1	AXK90482.1
					Nostoc sp. C052		2e-11	88%	0.4048	WP_179066653.1
74	+	71805	71939	135	CrV_gp071	hypothetical protein	2e-21	1	1	AXK90483.1
75	+	72002	72127	126	CrV_gp072	hypothetical protein	4e-19	1	1	AXK90484.1
76	+	72129	72278	150	CrV_gp073	hypothetical protein	2e-26	1	1	AXK90485.1
77	+	72346	72657	312	CrV_gp074	hypothetical protein	1e-64	1	97.09%	AXK90486.1
78	+	72654	72929	276	CrV_gp075	hypothetical protein	8e-64	1	98.90%	AXK90487.1
79	-	73038	73274	237	CrV_gp076	hypothetical protein	3e-43	1	92.31%	AXK90488.1
80	+	73426	73608	183	-	hypothetical protein
81	+	73673	73897	225	CrV_gp078	hypothetical protein	6e-45	1	1	AXK90490.1
82	+	73977	74276	300	CrV_gp079	hypothetical protein	2e-65	1	0.9697	AXK90491.1
83	+	74343	74711	369	CrV_gp092	hypothetical protein	1e-72	0.98	0.8917	AXK90504.1
84	-	74814	75713	900	Cylindrospermopsis raciborskii	transposase	0	1	1	WP_211941662.1
					Cylindrospermopsis raciborskii KLL07		0	1	0.9967	WP_236308241.1
85	+	75795	76148	354	CrV_gp091	hypothetical protein	1e-42	1	0.6695	AXK90503.1	99.65	1.1e-14	E3 SUMO-PROTEIN LIGASE RANBP2; TPR motif, Nuclear pore complex component Nucleocytoplasmic transport, TRANSPORT PROTEIN;
86	+	76197	76634	438	CrV_gp080	hypothetical protein	1e-97	1	0.9379	AXK90492.1
87	+	77034	77159	126	CrV_gp081	hypothetical protein	1e-20	1	1	AXK90493.1
88	+	77286	77600	315	CrV_gp082	hypothetical protein	3e-63	1	0.9038	AXK90494.1
89	+	77953	78435	483	CrV_gp083	hypothetical protein	4.2e-62	1	0.6584	AXK90495.1
90	+	78909	79541	633	CrV_gp084	essential recombination function protein (ERF family protein)	2e-148	1	97.62%	AXK90496.1	99.95	9.5e-27	ERF_BPP22 Essential recombination function protein OS=Salmonella phage P22 OX=10754 GN=erf PE=4 SV=2
					Nostoc sp. FACHB-888		5e-19	0.59	0.4206	WP_190735923.1
91	+	79762	79923	162	CrV_gp086	hypothetical protein	9e-29	1	1	AXK90498.1
92	+	81014	81433	420	Brevundimonas sp.	DnaJ domain-containing protein	2e-07	0.35	0.54	MBN9466873.1
					Nostoc cf. commune SO-36		6e-07	0.33	0.5106	BDI20955.1
93	+	81761	82180	420	Brevundimonas sp.	DnaJ domain-containing protein	2e-07	0.35	0.54	MBN9466873.1
					Nostoc cf. commune SO-36		6e-07	0.33	0.5106	BDI20955.1
94	+	83409	83693	285	Cylindrospermopsis curvispora GIHE-G1	helix-turn-helix domain-containing protein	5e-20	0.96	0.4737	QNP31389.1
					Cylindrospermopsis raciborskii CS-505		5e-20	0.96	0.4737	EFA69576.1
					CrV_gp101		9e-05	1	0.3191	AXK90511.1
95	-	84062	84559	498	CrV_gp088	hypothetical protein	6e-109	1	0.897	AXK90500.1
96	-	84703	85146	444	CrV_gp090	hypothetical protein	2e-101	1	0.9728	AXK90502.1
97	-	852689	85595	327	CrV_gp091	hypothetical protein	3e-170	1	1	AXK90503.1
98	-	85655	86026	372	CrV_gp092	hypothetical protein	1e-83	1	1	AXK90504.1
99	-	86053	86301	249	CrV_gp093	hypothetical protein	1e-50	1	1	AXK90505.1
					CrV_gp077		5e-17	0.81	0.5522	AXK90489.1
					CrV_gp094		6e-11	0.84	0.54292	AXK90506.1
100	+	86451	86675	225	CrV_gp096	N6 adenine-specific DNA methyltransferase (partial)	2e-42	0.97	98.61%	AXK90508.1
					Colwellia sp.		2e-11	0.95	0.4789	MBQ8712984.1
CRI1		87526	88160
101	+	88205	88663	459	Cylindrospermopsis sp. CR12	putative phage-associated protein	4e-104	1	0.9474	KRH96226.1
					Cylindrospermopsis raciborskii KLL07		1e-103	1	0.9474	WP_236308202.1
					CrV_gp097		7e-102	1	0.9342	AXK90509.1
CRI2		88835	89093
102	+	90123	90410	288	CrV_gp101	hypothetical protein	3e-62	1	1	AXK90511.1
103	+	90543	91040	498	CrV_gp088	hypothetical protein	6e-109	1	0.897	AXK90500.1
104	-	91409	91693	285	Cylindrospermopsis curvispora GIHE-G1	helix-turn-helix domain-containing protein	5e-20	0.96	0.4737	QNP31389.1
					Cylindrospermopsis raciborskii CS-505		5e-20	0.96	0.4737	EFA69576.1
					CrV_gp101		9e-05	1	0.3191	AXK90511.1
105	-	92922	93341	420	Brevundimonas sp.	DnaJ domain-containing protein	2e-07	0.35	0.54	MBN9466873.1
					Nostoc cf. commune SO-36		6e-07	0.33	0.5106	BDI20955.1
106	-	93669	94088	420	Brevundimonas sp.	DnaJ domain-containing protein	2e-07	0.35	0.54	MBN9466873.1
					Nostoc cf. commune SO-36		6e-07	0.33	0.5106	BDI20955.1
107	-	95179	95340	162	CrV_gp086	hypothetical protein	9e-29	1	1	AXK90498.1
108	-	95561	96193	633	CrV_gp084	essential recombination function protein (ERF family protein)	2e-148	1	97.62%	AXK90496.1	99.95	9.5e-27	ERF_BPP22 Essential recombination function protein OS=Salmonella phage P22 OX=10754 GN=erf PE=4 SV=2
					Nostoc sp. FACHB-888		5e-19	0.59	0.4206	WP_190735923.1
109	-	96667	97149	483	CrV_gp083	hypothetical protein	4.2e-62	1	0.6584	AXK90495.1
110	-	97502	97816	315	CrV_gp082	hypothetical protein	3e-63	1	0.9038	AXK90494.1
111	-	97943	98068	126	CrV_gp081	hypothetical protein	1e-20	1	1	AXK90493.1
112	-	98468	98905	438	CrV_gp080	hypothetical protein	1e-97	1	0.9379	AXK90492.1
113	-	98954	99307	354	CrV_gp091	hypothetical protein	1e-42	1	0.6695	AXK90503.1	99.65	1.1e-14	E3 SUMO-PROTEIN LIGASE RANBP2; TPR motif, Nuclear pore complex component Nucleocytoplasmic transport, TRANSPORT PROTEIN;
114	+	99389	100288	900	Cylindrospermopsis raciborskii	transposase	0	1	1	WP_211941662.1
					Cylindrospermopsis raciborskii KLL07		0	1	0.9967	WP_236308241.1
115	-	100391	100759	369	CrV_gp092	hypothetical protein	1e-72	0.98	0.8917	AXK90504.1
116	-	100826	101125	300	CrV_gp079	hypothetical protein	2e-65	1	0.9697	AXK90491.1
1Number of genes in the forward or reverse part of the inveresed duplication are marked in blue and red respectively.
2For best hits in phage CrV, the gene tag in CrV is shown. For best hits in other organisms, the name of the organism is shown.
